# Hypoxia and loss of *GCM1* expression prevents differentiation and contact inhibition in human trophoblast stem cells

**DOI:** 10.1101/2024.09.10.612343

**Authors:** Jessica K. Cinkornpumin, Sin Young Kwon, Anna-Maria Prandstetter, Theresa Maxian, Jacinthe Sirois, James Goldberg, Joy Zhang, Deepak Saini, Purbasa Dasgupta, Mariyan J. Jeyarajah, Stephen J. Renaud, Soumen Paul, Sandra Haider, William A. Pastor

## Abstract

The placenta develops alongside the embryo and nurtures fetal development to term. During the first stages of embryonic development, due to low blood circulation, the blood and ambient oxygen supply is very low (∼1-2% O_2_) and gradually increases upon placental invasion. While a hypoxic environment is associated with stem cell self-renewal and proliferation, persistent hypoxia may have severe effects on differentiating cells and could be the underlying cause of placental disorders. We find that human trophoblast stem cells (hTSC) thrive in low oxygen, whereas differentiation of hTSC to trophoblast to syncytiotrophoblast (STB) and extravillous trophoblast (EVT) is negatively affected by hypoxic conditions. The pro-differentiation factor GCM1 (human Glial Cell Missing-1) is downregulated in low oxygen, and concordantly there is substantial reduction of GCM1-regulated genes in hypoxic conditions. Knockout of GCM1 in hTSC caused impaired EVT and STB formation and function, reduced expression of differentiation-responsive genes, and resulted in maintenance of self-renewal genes. Treatment with a PI3K inhibitor reported to reduce GCM1 protein levels likewise counteracts spontaneous or directed differentiation. Additionally, chromatin immunoprecipitation of GCM1 showed enrichment of GCM1-specific binding near key transcription factors upregulated upon differentiation including the contact inhibition factor *CDKN1C.* Loss of *GCM1* resulted in downregulation of *CDKN1C* and corresponding loss of contact inhibition, implicating GCM1 in regulation of this critical process.
