## Supplementary Table 2 for "Hypoxia and loss of *GCM1* expression prevents differentiation and contact inhibition in human trophoblast stem cells"

### Sheet: FPKMmatrix_TSCspec-vs-EVT
GeneID	GeneName	TSC-20%	SEM	TSC-5%	SEM	TSC-2%	SEM
ENSG00000003249	DBNDD1	26.865	2.725	27.39	1.283	26.976	1.957
ENSG00000013297	CLDN11	8.06	1.841	12.267	1.678	14.246	2.05
ENSG00000013588	GPRC5A	7.823	1.543	8.609	1.49	9.289	1.365
ENSG00000013810	TACC3	33.539	7.973	31.887	3.685	36.883	5.228
ENSG00000022267	FHL1	21.206	2.635	27.473	3.049	31.291	3.728
ENSG00000024422	EHD2	18.565	2.539	25.923	2.945	31.653	3.682
ENSG00000060982	BCAT1	81.307	14.265	97.226	12.762	107.557	15.513
ENSG00000066468	FGFR2	18.223	2.987	24.473	3.354	24.973	2.93
ENSG00000075461	CACNG4	5.826	1.059	6.813	0.966	7.226	1.005
ENSG00000077044	DGKD	26.519	3.114	31.389	3.014	28.369	3.042
ENSG00000081479	LRP2	118.34	20.778	144.001	23.945	132.652	25.83
ENSG00000088305	DNMT3B	34.646	4.608	34.669	5.48	32.076	5.773
ENSG00000090661	CERS4	23.509	2.614	26.722	2.29	28.884	2.352
ENSG00000092421	SEMA6A	59.245	5.519	79.478	5.407	67.927	5.037
ENSG00000099960	SLC7A4	7.082	2.08	7.963	2.177	10.293	2.557
ENSG00000100526	CDKN3	14.701	3.257	15.574	2.388	18.754	2.463
ENSG00000101057	MYBL2	54.831	11.767	56.824	5.839	71.823	7.657
ENSG00000101224	CDC25B	49.269	5.818	55.83	4.796	61.167	5.255
ENSG00000101335	MYL9	44.535	9.382	46.053	5.702	44.094	4.865
ENSG00000101443	WFDC2	15.776	7.606	17.926	6.589	20.726	6.297
ENSG00000101680	LAMA1	111.413	13.579	136.341	17.606	118.561	15.679
ENSG00000105492	SIGLEC6	59.699	12.506	90.815	11.075	76.271	9.635
ENSG00000107438	PDLIM1	196.954	13.836	205.868	12.766	242.709	15.605
ENSG00000110092	CCND1	59.028	12.707	45.574	5.215	45.348	7.89
ENSG00000110148	CCKBR	55.106	21.594	56.534	20.072	57.792	19.206
ENSG00000113196	HAND1	14.968	5.936	20.44	5.334	22.478	5.328
ENSG00000114993	RTKN	18.616	3.104	17.406	1.649	19.159	2.151
ENSG00000117399	CDC20	54.695	9.892	57.738	7.101	67.994	7.051
ENSG00000117519	CNN3	150.325	7.736	174.95	7.867	185.66	7.734
ENSG00000117525	F3	23.913	7.705	19.331	2.797	25.796	6.235
ENSG00000118898	PPL	24.854	2.472	29.803	1.547	28.926	1.385
ENSG00000119888	EPCAM	181.903	24.434	172.239	15.445	190.07	18.393
ENSG00000120756	PLS1	36.838	3.179	47.064	5.066	50.471	5.731
ENSG00000120885	CLU	657.442	53.7	655.207	65.568	671.322	72.791
ENSG00000120937	NPPB	23.461	6.946	26.963	2.651	45.972	6.324
ENSG00000128422	KRT17	21.774	8.137	23.816	7.356	33.781	9.375
ENSG00000128567	PODXL	42.048	16.487	48.925	13.792	57.662	14.557
ENSG00000129194	SOX15	22.023	3.987	27.179	2.887	32.525	2.857
ENSG00000131746	TNS4	11.597	4.643	8.4	2.456	7.024	2.22
ENSG00000131914	LIN28A	67.297	20.757	74.644	18.768	80.652	21.321
ENSG00000131941	RHPN2	26.744	1.584	32.874	1.182	38.915	2.136
ENSG00000135063	FAM189A2	4.389	0.68	4.181	0.339	4.122	0.445
ENSG00000137285	TUBB2B	177.994	21.788	231.738	19.125	284.773	17.58
ENSG00000137486	ARRB1	65.833	3.935	54.509	2.372	44.007	3.4
ENSG00000137699	TRIM29	59.838	6.343	68.39	5.701	68.387	7.041
ENSG00000137801	THBS1	2.617	0.76	2.069	0.344	1.978	0.363
ENSG00000138829	FBN2	47.625	9.373	45.308	8.537	39.15	7.162
ENSG00000139318	DUSP6	13.975	2.725	14.333	2.589	13.802	3.102
ENSG00000143375	CGN	27.332	4.376	35.001	4.455	38.075	3.433
ENSG00000144677	CTDSPL	25.169	3.809	27.714	3.528	29.934	4.259
ENSG00000145681	HAPLN1	16.071	5.066	21.111	6.301	22.33	5.939
ENSG00000148671	ADIRF	22.956	4.272	24.896	4.085	31.875	5.721
ENSG00000148798	INA	33.199	7.221	36.04	5.895	40.971	7.335
ENSG00000149418	ST14	106.221	6.034	118.339	3.583	126.105	5.33
ENSG00000149591	TAGLN	20.685	5.631	12.769	2.453	14.136	2.806
ENSG00000149948	HMGA2	2.492	1.355	2.579	1.055	2.385	0.925
ENSG00000152661	GJA1	40.46	11.814	51.403	10.934	65.254	15.215
ENSG00000153904	DDAH1	18.602	2.124	17.799	1.824	17.043	1.629
ENSG00000154277	UCHL1	11.851	2.67	12.316	2.581	13.827	2.851
ENSG00000157613	CREB3L1	24.35	2.106	29.035	2.143	29.801	2.913
ENSG00000163520	FBLN2	28.296	3.833	41.488	3.767	41.375	4.022
ENSG00000164099	PRSS12	91.815	9.467	117.053	8.543	117.551	6.509
ENSG00000164251	F2RL1	89.76	12.522	110.406	10.273	117.616	10.837
ENSG00000164434	FABP7	139.483	21.509	173.832	22.943	195.063	26.915
ENSG00000164687	FABP5	182.694	49.558	161.394	31.774	191.861	42.231
ENSG00000164692	COL1A2	374.802	46.13	341.724	43.541	357.078	42.85
ENSG00000166313	APBB1	11.986	1.688	12.001	1.391	12.505	1.227
ENSG00000166851	PLK1	24.17	4.969	28.848	3.269	32.952	3.089
ENSG00000167552	TUBA1A	98.498	11.099	119.215	9.591	137.655	13.897
ENSG00000167600	CYP2S1	23.407	3.781	27.253	2.542	29.263	3.078
ENSG00000167601	AXL	8.852	2.461	11.67	2.745	14.442	3.222
ENSG00000167634	NLRP7	39.884	11.338	81.8	21.01	105.561	22.852
ENSG00000167641	PPP1R14A	24.646	3.622	23.26	3.429	24.215	3.81
ENSG00000167644	C19orf33	2.801	0.818	2.868	0.98	4.271	1.115
ENSG00000169047	IRS1	4.059	0.972	3.679	0.645	3.348	0.693
ENSG00000174640	SLCO2A1	8.038	1.735	9.589	1.152	10.587	1.241
ENSG00000175793	SFN	151.41	20.338	164.623	23.918	189.292	23.398
ENSG00000175928	LRRN1	4.69	1.197	4.156	0.668	4.254	0.87
ENSG00000176658	MYO1D	67.596	6.103	81.964	4.749	88.282	6.131
ENSG00000179178	TMEM125	8.758	0.898	9.158	0.934	11.701	1.011
ENSG00000182985	CADM1	6.045	1.43	9.953	2.485	12.193	3.008
ENSG00000184292	TACSTD2	136.131	8.4	142.609	7.46	159.348	10.844
ENSG00000188112	C6orf132	31.374	4.581	32.716	2.692	36.366	3.434
ENSG00000188643	S100A16	154.434	19.387	170.071	19.543	217.144	15.111
ENSG00000189067	LITAF	28.999	2.637	39.45	1.62	43.659	2.421
ENSG00000196562	SULF2	42.526	8.015	47.771	8.179	47.072	8.487
ENSG00000196878	LAMB3	21.4	3.829	31.985	3.806	42.21	5.294
ENSG00000197905	TEAD4	38.962	6.479	42.958	4.644	46.581	5.377
ENSG00000198910	L1CAM	21.155	2.829	23.801	2.355	24.961	2.735
ENSG00000213145	CRIP1	20.578	4.066	14.515	2.012	19.467	3.807
ENSG00000230937	MIR205HG	27.842	6.519	21.885	3.633	23.792	4.396
ENSG00000236824	BCYRN1	29.233	5.978	24.359	4.97	34.834	4.971
ENSG00000242265	PEG10	770.429	179.539	517.019	119.829	404.836	107.455
ENSG00000244274	DBNDD2	10.508	0.635	10.286	0.57	11.177	0.669
ENSG00000280809	LINC00836	5.385	1.343	6.872	1.795	7.123	2.118

### Sheet: FPKMmatrix_TSCspec-vs-STB
GeneID	GeneName	TSC-20%	SEM	TSC-5%	SEM	TSC-2%	SEM
ENSG00000011426	ANLN	32.124	5.572	42.358	3.167	52.693	3.955
ENSG00000013297	CLDN11	8.06	1.841	12.267	1.678	14.246	2.05
ENSG00000013810	TACC3	33.539	7.973	31.887	3.685	36.883	5.228
ENSG00000022267	FHL1	21.206	2.635	27.473	3.049	31.291	3.728
ENSG00000039068	CDH1	237.527	19.115	294.841	21.006	299.504	16.075
ENSG00000050165	DKK3	31.958	4	42.113	3.424	48.146	3.467
ENSG00000059804	SLC2A3	263.257	31.163	558.371	56.679	748.719	75.638
ENSG00000060982	BCAT1	81.307	14.265	97.226	12.762	107.557	15.513
ENSG00000067057	PFKP	315.398	21.54	364.555	19.173	383.653	22.528
ENSG00000075618	FSCN1	42.599	11.774	64.364	11.383	86.796	11.742
ENSG00000081479	LRP2	118.34	20.778	144.001	23.945	132.652	25.83
ENSG00000087085	ACHE	25.318	2.15	22.234	1.705	20.303	2.027
ENSG00000088325	TPX2	38.964	6.485	44.325	4.09	49.675	5.545
ENSG00000089685	BIRC5	24.346	5.163	28.853	3.031	38.179	4.201
ENSG00000091409	ITGA6	93.468	12.016	98.315	8.808	97.39	6.144
ENSG00000100097	LGALS1	313.145	14.279	370.99	23.545	522.972	45.449
ENSG00000100526	CDKN3	14.701	3.257	15.574	2.388	18.754	2.463
ENSG00000101057	MYBL2	54.831	11.767	56.824	5.839	71.823	7.657
ENSG00000101335	MYL9	44.535	9.382	46.053	5.702	44.094	4.865
ENSG00000101680	LAMA1	111.413	13.579	136.341	17.606	118.561	15.679
ENSG00000101951	PAGE4	33.075	3.861	22.842	4.783	20.643	7.715
ENSG00000107438	PDLIM1	196.954	13.836	205.868	12.766	242.709	15.605
ENSG00000110092	CCND1	59.028	12.707	45.574	5.215	45.348	7.89
ENSG00000110148	CCKBR	55.106	21.594	56.534	20.072	57.792	19.206
ENSG00000111206	FOXM1	14.182	2.329	16.322	1.915	17.391	2.651
ENSG00000112984	KIF20A	10.378	1.592	12.721	1.131	15.156	1.217
ENSG00000113368	LMNB1	46.631	10.918	43.906	5.705	46.208	7.957
ENSG00000113758	DBN1	40.559	4.523	35.687	3.068	34.225	3.466
ENSG00000115306	SPTBN1	59.575	6.259	64.595	5.376	58.478	7.77
ENSG00000115758	ODC1	110.526	20.381	96.051	15.093	103.424	20.617
ENSG00000116791	CRYZ	38.157	6.838	35.437	5.47	39.821	5.281
ENSG00000117399	CDC20	54.695	9.892	57.738	7.101	67.994	7.051
ENSG00000117525	F3	23.913	7.705	19.331	2.797	25.796	6.235
ENSG00000119326	CTNNAL1	55.581	5.776	56.989	3.533	66.962	2.568
ENSG00000119888	EPCAM	181.903	24.434	172.239	15.445	190.07	18.393
ENSG00000120756	PLS1	36.838	3.179	47.064	5.066	50.471	5.731
ENSG00000120937	NPPB	23.461	6.946	26.963	2.651	45.972	6.324
ENSG00000126787	DLGAP5	13.686	2.745	15.033	1.923	17.232	2.323
ENSG00000127564	PKMYT1	30.404	4.162	29.745	1.484	32.49	2.105
ENSG00000128422	KRT17	21.774	8.137	23.816	7.356	33.781	9.375
ENSG00000128567	PODXL	42.048	16.487	48.925	13.792	57.662	14.557
ENSG00000129521	EGLN3	67.594	11.878	173.924	23.008	219.086	29.05
ENSG00000130600	H19	4403.45	661.158	6426.34	1067.54	7226.6	1337.55
ENSG00000131747	TOP2A	32.889	6.34	39.865	4.823	44.759	5.496
ENSG00000131914	LIN28A	67.297	20.757	74.644	18.768	80.652	21.321
ENSG00000134013	LOXL2	28.362	2.566	51.981	3.335	69.845	6.817
ENSG00000134057	CCNB1	52.813	9.236	49.621	5.464	55.65	7.352
ENSG00000134757	DSG3	15.158	3.466	18.47	3.599	19.826	4.111
ENSG00000134762	DSC3	26.542	4.767	27.646	4.839	24.673	4.511
ENSG00000137267	TUBB2A	134.315	13.763	168.585	11.935	201.799	10.395
ENSG00000137285	TUBB2B	177.994	21.788	231.738	19.125	284.773	17.58
ENSG00000137309	HMGA1	829.158	68.196	951.561	57.279	911.161	60.634
ENSG00000137474	MYO7A	56.453	6.696	56.488	6.759	52.448	5.898
ENSG00000137804	NUSAP1	26.084	2.655	34.499	2.019	39.374	1.794
ENSG00000138180	CEP55	19.194	3.031	22.663	2.068	24.227	2.52
ENSG00000139734	DIAPH3	16.262	3.479	16.402	1.985	18.21	2.716
ENSG00000140416	TPM1	316.696	33.427	271.317	21.369	293.396	30.508
ENSG00000143799	PARP1	55.829	6.178	58.678	4.888	58.277	4.68
ENSG00000145386	CCNA2	21.568	4.133	24.269	2.202	29.783	2.2
ENSG00000145604	SKP2	79.176	6.875	84.578	6.42	70.454	6.808
ENSG00000145681	HAPLN1	16.071	5.066	21.111	6.301	22.33	5.939
ENSG00000148773	MKI67	13.256	2.587	14.934	1.861	13.655	2.475
ENSG00000148798	INA	33.199	7.221	36.04	5.895	40.971	7.335
ENSG00000152284	TCF7L1	8.39	1.335	13.005	1.256	15.004	1.472
ENSG00000152661	GJA1	40.46	11.814	51.403	10.934	65.254	15.215
ENSG00000155465	SLC7A7	67.782	10.282	70.013	7.151	84.806	11.12
ENSG00000157110	RBPMS	46.121	3.402	56.057	3.03	64.61	4.428
ENSG00000157456	CCNB2	22.398	2.406	25.743	1.724	31.168	1.471
ENSG00000160932	LY6E	464.962	38.38	559.17	38.967	689.475	45.881
ENSG00000162909	CAPN2	81.222	11.559	85.41	8.218	94.013	8.493
ENSG00000163520	FBLN2	28.296	3.833	41.488	3.767	41.375	4.022
ENSG00000164099	PRSS12	91.815	9.467	117.053	8.543	117.551	6.509
ENSG00000164104	HMGB2	35.357	6.313	41.876	3.315	50.827	4.073
ENSG00000164109	MAD2L1	6.789	1.471	7.179	0.877	8.337	1.172
ENSG00000164251	F2RL1	89.76	12.522	110.406	10.273	117.616	10.837
ENSG00000164434	FABP7	139.483	21.509	173.832	22.943	195.063	26.915
ENSG00000164611	PTTG1	34.927	6.317	38.379	4.84	50.139	5.049
ENSG00000164687	FABP5	182.694	49.558	161.394	31.774	191.861	42.231
ENSG00000164692	COL1A2	374.802	46.13	341.724	43.541	357.078	42.85
ENSG00000166825	ANPEP	44.526	8.323	45.888	6.789	39.344	5.911
ENSG00000166851	PLK1	24.17	4.969	28.848	3.269	32.952	3.089
ENSG00000168077	SCARA3	30.679	3.966	31.403	3.537	29.42	4.273
ENSG00000169679	BUB1	15.799	2.585	17.531	2.13	20.15	2.496
ENSG00000170312	CDK1	25.505	4.422	28.679	2.335	35.884	3.293
ENSG00000170522	ELOVL6	19.849	2.297	22.024	2.489	24.342	3.218
ENSG00000175063	UBE2C	28.543	3.526	37.211	2.483	49.087	2.391
ENSG00000178999	AURKB	24.011	3.871	28.275	2.679	36.011	3.376
ENSG00000179820	MYADM	59.783	5.139	78.335	4.164	85.425	5.565
ENSG00000188643	S100A16	154.434	19.387	170.071	19.543	217.144	15.111
ENSG00000196562	SULF2	42.526	8.015	47.771	8.179	47.072	8.487
ENSG00000196924	FLNA	143.941	16.442	156.235	8.894	160.195	11.511
ENSG00000197747	S100A10	494.473	51.585	641.273	45.212	817.525	43.062
ENSG00000197905	TEAD4	38.962	6.479	42.958	4.644	46.581	5.377
ENSG00000205542	TMSB4X	210.987	36.891	218.315	32.954	271.739	30.156
ENSG00000213145	CRIP1	20.578	4.066	14.515	2.012	19.467	3.807
ENSG00000236824	BCYRN1	29.233	5.978	24.359	4.97	34.834	4.971
ENSG00000237649	KIFC1	22.202	3.634	27.394	1.893	31.545	2.938
ENSG00000242265	PEG10	770.429	179.539	517.019	119.829	404.836	107.455

### Sheet: FPKMmatrix_EVTspec-vs-TSC
GeneID	GeneName	TSC-20%	SEM	TSC-5%	SEM	TSC-2%	SEM
ENSG00000003436	TFPI	56.146	22.48	38.006	12.464	30.259	10.291
ENSG00000006377	DLX6	1.793	0.899	1.405	0.492	1.012	0.369
ENSG00000037280	FLT4	0.109	0.077	0.106	0.053	0.086	0.033
ENSG00000038427	VCAN	0.122	0.032	0.134	0.045	0.145	0.042
ENSG00000068079	IFI35	2.705	0.781	1.863	0.612	1.787	0.38
ENSG00000070404	FSTL3	185.389	60.348	435.709	47.167	542.943	62.829
ENSG00000076706	MCAM	16.746	2.283	12.973	2.22	12.392	2.269
ENSG00000086570	FAT2	0.621	0.154	0.971	0.19	0.785	0.158
ENSG00000087245	MMP2	27.374	3.963	35.642	4.959	36.312	5.789
ENSG00000100368	CSF2RB	12.41	3.657	8.568	2.744	4.549	1.261
ENSG00000100593	ISM2	29.826	8.06	50.651	8.538	51.465	9.015
ENSG00000100979	PLTP	45.571	9.335	46.971	9.195	48.091	9.608
ENSG00000101187	SLCO4A1	4.84	0.885	5.993	0.798	4.999	0.74
ENSG00000102743	SLC25A15	5.467	0.75	4.963	0.612	5.017	0.59
ENSG00000102755	FLT1	28.624	11.706	81.056	19.68	87.396	20.303
ENSG00000103546	SLC6A2	0.375	0.148	0.207	0.075	0.156	0.044
ENSG00000105137	SYDE1	24.175	9.132	23.343	7.435	14.741	4.085
ENSG00000105246	EBI3	7.823	2.503	14.302	3.916	19.175	5.512
ENSG00000105880	DLX5	5.6	2.387	4.127	1.68	2.633	1.08
ENSG00000108679	LGALS3BP	18.214	5.58	18.265	4.785	19.063	5.472
ENSG00000112769	LAMA4	0.013	0.005	0.015	0.012	0.012	0.008
ENSG00000113140	SPARC	46.22	5.962	60.607	7.581	72.024	9.207
ENSG00000115414	FN1	55.162	7.795	88.369	11.472	87.567	13.968
ENSG00000115556	PLCD4	0.271	0.113	0.233	0.127	0.039	0.012
ENSG00000115935	WIPF1	0.213	0.045	0.142	0.026	0.14	0.033
ENSG00000116260	QSOX1	73.781	9.288	78.633	8.669	81.718	8.654
ENSG00000117122	MFAP2	9.393	2.253	8.538	0.974	8.277	0.927
ENSG00000119917	IFIT3	0.482	0.201	0.227	0.098	0.153	0.054
ENSG00000120594	PLXDC2	0.14	0.027	0.215	0.049	0.151	0.033
ENSG00000124570	SERPINB6	15.472	2.526	15.295	2.146	16.916	2.44
ENSG00000124749	COL21A1	2.535	0.584	1.583	0.264	0.972	0.112
ENSG00000125144	MT1G	3.172	1.926	0.928	0.246	1.337	0.423
ENSG00000132164	SLC6A11	1.09	0.561	0.927	0.523	0.825	0.373
ENSG00000133106	EPSTI1	2.019	0.606	2.949	0.807	3.076	0.792
ENSG00000134775	FHOD3	0.055	0.019	0.058	0.019	0.064	0.021
ENSG00000135047	CTSL	238.983	44.919	193.363	23.286	177.295	24.059
ENSG00000135919	SERPINE2	4.874	1.255	3.841	1.332	3.887	1.303
ENSG00000136487	GH2	0.223	0.067	0.164	0.07	0.196	0.038
ENSG00000136488	CSH1	0.12	0.049	0.03	0.014	0.036	0.018
ENSG00000137507	LRRC32	1.247	0.189	1.258	0.101	1.008	0.135
ENSG00000138496	PARP9	2.396	0.845	2.369	0.728	1.758	0.606
ENSG00000139053	PDE6H	0.103	0.061	0.093	0.039	0.104	0.05
ENSG00000140479	PCSK6	13.113	1.723	17.501	1.924	19.695	2.291
ENSG00000140511	HAPLN3	1.072	0.249	0.804	0.105	0.64	0.126
ENSG00000142511	GPR32	22.283	5.293	12.631	2.929	5.811	1.526
ENSG00000145287	PLAC8	16	6.567	32.255	8.765	48.823	8.743
ENSG00000147408	CSGALNACT1	6.195	1.505	4.697	0.942	3.483	0.553
ENSG00000147872	PLIN2	188.405	43.993	226.424	15.158	208.705	14.544
ENSG00000148848	ADAM12	0.751	0.338	0.207	0.071	0.067	0.024
ENSG00000150593	PDCD4	26.644	7.716	28.195	5.332	22.091	3.475
ENSG00000155269	GPR78	6.737	1.452	4.082	0.685	2.21	0.407
ENSG00000156966	B3GNT7	11.904	2.176	13.547	1.352	15.946	1.533
ENSG00000157601	MX1	2.533	0.909	1.762	0.724	1.216	0.521
ENSG00000157766	ACAN	0.324	0.155	0.104	0.047	0.051	0.024
ENSG00000159307	SCUBE1	0.027	0.019	0.032	0.019	0.069	0.042
ENSG00000159674	SPON2	3.124	1.134	2.759	0.757	2.092	0.815
ENSG00000161638	ITGA5	77.245	13.003	105.942	18.565	125.959	24.603
ENSG00000163297	ANTXR2	0.718	0.111	0.648	0.074	0.478	0.074
ENSG00000163710	PCOLCE2	2.984	0.571	3.499	0.463	3.457	0.382
ENSG00000163823	CCR1	5.579	1.047	5.829	0.84	5.791	0.821
ENSG00000163840	DTX3L	2.764	0.741	2.838	0.774	2.067	0.489
ENSG00000164849	GPR146	5.486	2.77	40.731	6.364	53.529	8.029
ENSG00000165072	MAMDC2	0.128	0.047	0.179	0.044	0.213	0.045
ENSG00000165449	SLC16A9	0.007	0.003	0.005	0.003	0.025	0.011
ENSG00000165949	IFI27	10.772	5.285	7.363	3.356	6.421	3.317
ENSG00000166033	HTRA1	0.414	0.096	2.27	0.881	4.687	2.63
ENSG00000166920	C15orf48	5.055	0.815	5.783	0.872	6.903	1.345
ENSG00000167772	ANGPTL4	3.399	0.931	6.465	1.588	7.592	1.806
ENSG00000168394	TAP1	13.478	0.97	12.174	1.168	12.505	1.088
ENSG00000168679	SLC16A4	3.011	0.419	2.833	0.276	3.235	0.342
ENSG00000169242	EFNA1	14.134	2.474	21.575	3.417	27.634	7.528
ENSG00000169495	HTRA4	22.741	9.084	17.576	7.174	10.087	4.164
ENSG00000170848	PSG6	20.909	4.846	13.182	2.357	10.06	1.949
ENSG00000172243	CLEC7A	1.686	0.484	0.784	0.212	0.273	0.08
ENSG00000172901	LVRN	0.633	0.081	0.453	0.064	0.41	0.065
ENSG00000173157	ADAMTS20	10.924	3.728	5.634	1.772	2.614	0.951
ENSG00000182492	BGN	12.934	3.041	7.093	1.908	2.514	0.801
ENSG00000183668	PSG9	21.244	8.02	18.024	7.453	19.609	9.536
ENSG00000183671	GPR1	0.344	0.109	0.18	0.063	0.084	0.036
ENSG00000183734	ASCL2	19.811	4.321	33.247	5.136	39.149	7.699
ENSG00000184984	CHRM5	0.365	0.051	0.323	0.038	0.23	0.022
ENSG00000185269	NOTUM	3.986	0.516	3.595	0.514	3.252	0.498
ENSG00000185745	IFIT1	1.823	0.674	1.149	0.447	0.793	0.312
ENSG00000185885	IFITM1	10.531	3.531	8.192	2.737	8.485	2.833
ENSG00000187498	COL4A1	139.448	16.558	141.27	17.36	129.864	14.854
ENSG00000196975	ANXA4	12.647	1.774	12.909	1.482	13.277	1.028
ENSG00000198336	MYL4	0.078	0.065	0.099	0.099	0.066	0.042
ENSG00000204632	HLA-G	53.309	9.616	94.643	18.036	124.982	29.967
ENSG00000205358	MT1H	1.398	0.572	0.416	0.097	1.019	0.188
ENSG00000206538	VGLL3	6.569	1.459	5.18	1.202	3.943	0.914
ENSG00000211448	DIO2	0.737	0.152	0.288	0.087	0.19	0.093
ENSG00000213218	CSH2	0.137	0.049	0.048	0.02	0.073	0.045
ENSG00000213949	ITGA1	2.433	0.588	1.298	0.356	0.538	0.119
ENSG00000223850	MYCNUT	1.732	0.616	0.881	0.309	0.501	0.184
ENSG00000227877	MRLN	0.033	0.03	0.008	0.008	0.038	0.038
ENSG00000262117	BCAR4	15.574	5.022	8.479	2.005	5.424	1.512

### Sheet: FPKMmatrix_STBspec-vs-TSC
GeneID	GeneName	TSC-20%	SEM	TSC-5%	SEM	TSC-2%	SEM
ENSG00000003436	TFPI	56.146	22.48	38.006	12.464	30.259	10.291
ENSG00000006659	LGALS14	0.156	0.085	0.016	0.016	0.035	0.023
ENSG00000012171	SEMA3B	0.448	0.112	0.321	0.067	0.168	0.03
ENSG00000072422	RHOBTB1	19.116	4.709	10.986	2.45	5.302	1.277
ENSG00000099953	MMP11	2.438	1.056	5.221	0.758	6.22	0.93
ENSG00000100368	CSF2RB	12.41	3.657	8.568	2.744	4.549	1.261
ENSG00000102312	PORCN	0.555	0.127	0.519	0.084	0.452	0.073
ENSG00000102755	FLT1	28.624	11.706	81.056	19.68	87.396	20.303
ENSG00000104818	CGB2	149.147	56.587	77.151	30.029	41.252	16.423
ENSG00000104826	LHB	49.578	18.46	25.24	9.276	13.588	5.053
ENSG00000105198	LGALS13	30.658	10.818	10.149	3.593	5.687	2.323
ENSG00000105246	EBI3	7.823	2.503	14.302	3.916	19.175	5.512
ENSG00000105825	TFPI2	36.077	10.349	17.24	4.821	14.358	4.601
ENSG00000106991	ENG	94.383	33.617	83.79	26.723	55.924	14.541
ENSG00000109846	CRYAB	4.411	1.237	2.722	0.663	1.7	0.459
ENSG00000112195	TREML2	21.239	8.249	6.673	2.114	2.054	0.621
ENSG00000115919	KYNU	1.714	0.798	0.589	0.322	0.434	0.314
ENSG00000117643	MAN1C1	10.384	3.008	6.457	1.094	3.945	0.572
ENSG00000118271	TTR	5.102	2.453	3.454	1.671	2.838	1.543
ENSG00000120211	INSL4	20.877	6.995	8.904	2.957	4.291	1.597
ENSG00000122133	PAEP	0.469	0.288	0.203	0.168	0.185	0.13
ENSG00000123999	INHA	26.203	11.163	16.12	7.217	6.162	2.753
ENSG00000124467	PSG8	4.827	1.982	2.311	0.801	1.534	0.485
ENSG00000124701	APOBEC2	0.372	0.094	0.214	0.072	0.095	0.044
ENSG00000124731	TREM1	4.152	1.752	1.979	0.392	1.565	0.293
ENSG00000125144	MT1G	3.172	1.926	0.928	0.246	1.337	0.423
ENSG00000129988	LBP	0.732	0.281	0.5	0.221	0.192	0.099
ENSG00000130513	GDF15	511.889	205.539	358.935	144.123	282.698	102.15
ENSG00000133460	SLC2A11	3.448	1.24	2.06	0.562	1.193	0.201
ENSG00000135318	NT5E	3.073	1.342	1.191	0.303	0.802	0.197
ENSG00000135346	CGA	4200.83	1358.14	2164.03	669.19	1354.23	552.439
ENSG00000136235	GPNMB	1.794	0.896	0.648	0.34	0.411	0.127
ENSG00000136487	GH2	0.223	0.067	0.164	0.07	0.196	0.038
ENSG00000136488	CSH1	0.12	0.049	0.03	0.014	0.036	0.018
ENSG00000137868	STRA6	3.852	0.633	4.318	0.865	3.804	0.836
ENSG00000137869	CYP19A1	257.506	80.805	133.871	37.828	65.516	20.264
ENSG00000138028	CGREF1	2.425	0.401	1.47	0.178	1.179	0.161
ENSG00000139567	ACVRL1	0.572	0.156	0.231	0.054	0.141	0.042
ENSG00000139714	MORN3	0.689	0.192	0.369	0.088	0.421	0.114
ENSG00000146859	TMEM140	1.901	0.765	0.683	0.241	0.399	0.139
ENSG00000147257	GPC3	1.429	0.426	1.994	0.732	2.317	0.857
ENSG00000148848	ADAM12	0.751	0.338	0.207	0.071	0.067	0.024
ENSG00000149564	ESAM	5.471	2.145	1.837	0.554	0.758	0.158
ENSG00000158014	SLC30A2	2.952	0.688	1.591	0.322	0.989	0.198
ENSG00000162551	ALPL	7.95	2.445	3.642	0.848	1.948	0.315
ENSG00000163283	ALPP	2.058	0.343	1.536	0.185	1.973	0.351
ENSG00000164292	RHOBTB3	5.585	1.337	2.464	0.369	1.793	0.186
ENSG00000164488	DACT2	14.326	8.19	4.572	2.565	1.69	0.804
ENSG00000165125	TRPV6	2.214	0.68	2.232	0.63	2.737	0.78
ENSG00000166033	HTRA1	0.414	0.096	2.27	0.881	4.687	2.63
ENSG00000166863	TAC3	0.711	0.112	0.768	0.155	0.831	0.151
ENSG00000167618	LAIR2	0	0	0.046	0.034	0	0
ENSG00000167653	PSCA	13.377	3.018	10.823	1.851	9.277	1.18
ENSG00000167676	PLIN4	6.365	2.045	2.83	0.635	1.463	0.363
ENSG00000167772	ANGPTL4	3.399	0.931	6.465	1.588	7.592	1.806
ENSG00000168389	MFSD2A	8.061	3.548	3.467	1.181	1.755	0.472
ENSG00000168679	SLC16A4	3.011	0.419	2.833	0.276	3.235	0.342
ENSG00000169495	HTRA4	22.741	9.084	17.576	7.174	10.087	4.164
ENSG00000169509	CRCT1	0.517	0.154	0.185	0.063	0.192	0.034
ENSG00000170498	KISS1	7.975	2.511	5.439	1.272	4.228	0.654
ENSG00000170848	PSG6	20.909	4.846	13.182	2.357	10.06	1.949
ENSG00000172551	MUCL1	0.444	0.22	0.122	0.101	0	0
ENSG00000173221	GLRX	8.928	2.91	4.275	0.64	3.274	0.361
ENSG00000174697	LEP	143.955	74.091	91.194	30.597	58.674	26.106
ENSG00000176387	HSD11B2	45.768	13.617	19.493	6.141	11.367	3.885
ENSG00000182492	BGN	12.934	3.041	7.093	1.908	2.514	0.801
ENSG00000182578	CSF1R	3.838	1.299	6.853	1.515	9.29	2.096
ENSG00000182752	PAPPA	0.054	0.021	0.032	0.008	0.023	0.009
ENSG00000183668	PSG9	21.244	8.02	18.024	7.453	19.609	9.536
ENSG00000184106	TREML3P	0.418	0.156	0.209	0.111	0.07	0.043
ENSG00000187621	TCL6	41.802	12.938	25.171	8.286	13.856	4.47
ENSG00000189052	CGB5	1282.41	472.318	713.943	276.136	361.488	149.941
ENSG00000196337	CGB7	84.997	30.519	50.036	19.325	23.919	9.397
ENSG00000196954	CASP4	9.862	3.832	3.757	0.991	2.238	0.552
ENSG00000204941	PSG5	30.921	10.615	21.431	6.276	19.505	4.631
ENSG00000205358	MT1H	1.398	0.572	0.416	0.097	1.019	0.188
ENSG00000206538	VGLL3	6.569	1.459	5.18	1.202	3.943	0.914
ENSG00000213030	CGB8	1016.17	377.068	531.101	198.937	277.621	110.049
ENSG00000213218	CSH2	0.137	0.049	0.048	0.02	0.073	0.045
ENSG00000221826	PSG3	36.637	15.98	12.381	6.01	5.82	2.305
ENSG00000222005	LINC01118	0.404	0.203	0.291	0.126	0.061	0.02
ENSG00000223850	MYCNUT	1.732	0.616	0.881	0.309	0.501	0.184
ENSG00000231924	PSG1	10.56	3.646	5.321	1.378	4.66	1.176
ENSG00000236882	LINC01554	0.424	0.186	0.169	0.072	0.059	0.023
ENSG00000242221	PSG2	36.283	10.94	25.807	6.532	22.207	5.149
ENSG00000243137	PSG4	15.857	6.766	8.274	3.512	5.456	1.774
ENSG00000259207	ITGB3	4.259	1.193	2.772	0.573	1.819	0.269
ENSG00000265096	C1QTNF1-AS1	0.379	0.15	0.113	0.035	0.039	0.019
ENSG00000267631	CGB1	315.283	115.98	167.246	62.855	86.66	34.289
ENSG00000280109	PLAC4	25.436	11.124	10.402	4.769	3.23	1.337
